# A systematic survey of PRMT interactomes reveals key roles of arginine methylation in the global control of RNA splicing and translation

**DOI:** 10.1101/746529

**Authors:** Huan-Huan Wei, Xiao-Juan Fan, Yue Hu, Xiao-Xu Tian, Meng Guo, Zhao-Yuan Fang, Ping Wu, Shuai-Xin Gao, Chao Peng, Yun Yang, Zefeng Wang

**Affiliations:** CAS Key Laboratory of Computational Biology, CAS-MPG Partner Institute for Computational Biology, Shanghai Institute of Nutrition and Health, CAS Center for Excellence in Molecular Cell Science, Shanghai Institutes for Biological Sciences, University of Chinese Academy of Sciences, Chinese Academy of Sciences, Shanghai 200031, China; National Facility for Protein Science in Shanghai, ZhangJiang Lab, Shanghai Advanced Research Institute, Chinese Academy of Sciences, Shanghai 201210, China; XiJing hospital of Digestive Diseases, Fourth Military Medical University, XiAn, ShanXi 710000, China

**Keywords:** Post-translational modification (PTM), Protein arginine methyltransferase (PRMT), RNA-binding protein (RBP), alternative splicing, mRNA translation, ribosomal proteins

## Abstract

Thousands of proteins undergo arginine methylation, a widespread post-translational modification catalyzed by various protein arginine methyltransferases (PRMTs). However, a full picture of the catalytic network for each PRMT is lacking and the global understanding of their biological roles remains limited. Here we systematically identified interacting proteins for all human PRMTs and demonstrated that they are functionally important for mRNA splicing and translation. We showed that the interactomes of human PRMTs are significantly overlapped with the known methylarginine containing proteins, and different PRMTs are functionally complementary with a high degree of overlap in their substrates and high similarities between their putative methylation motifs. Importantly, arginine methylation is significantly enriched in RNA binding proteins involved in regulating RNA splicing and translation, and inhibition of PRMTs leads to global alteration of alternative splicing and suppression of translation. In particular, ribosomal proteins are pervasively modified with methylarginine, and mutations on their methylation sites suppress ribosome assembly, translation, and eventually cell growth. Collectively, our study provides a novel global view of different PRMT networks and uncovers critical functions of arginine methylation in the regulation of mRNA splicing and translation.
