## Supplemental Table 2 for "A systematic survey of PRMT interactomes reveals key roles of arginine methylation in the global control of RNA splicing and translation"

### Sheet: all human ribosomal proteins
Protein Name	Interacting PRMTs	Protein squence with putative methyl-R labled with red
RPSA	N/A	MSGALDVLQMKEEDVLKFLAAGTHLGGTNLDFQMEQYIYKRKSDGIYIINLKRTWEKLLLAARAIVAIENPADVSVISSRNTGQRAVLKFAAATGATPIAGRFTPGTFTNQIQAAFREPRLLVVTDPRADHQPLTEASYVNLPTIALCNTDSPLRYVDIAIPCNNKGAHSVGLMWWMLAREVLRMRGTISREHPWEVMPDLYFYRDPEEIEKEEQAAAEKAVTKEEFQGEWTAPAPEFTATQPEVADWSEGVQVPSVPIQQFPTEDWSAQPATEDWSAAPTAQATEWVGATTDWS
RPS2	PRMT1, 3, 4, 5, 7, 8, 9	MADDAGAAGGPGGPGGPGMGNRGGFRGGFGSGIRGRGRGRGRGRGRGRGARGGKAEDKEWMPVTKLGRLVKDMKIKSLEEIYLFSLPIKESEIIDFFLGASLKDEVLKIMPVQKQTRAGQRTRFKAFVAIGDYNGHVGLGVKCSKEVATAIRGAIILAKLSIVPVRRGYWGNKIGKPHTVPCKVTGRCGSVLVRLIPAPRGTGIVSAPVPKKLLMMAGIDDCYTSARGCTATLGNFAKATFDAISKTYSYLTPDLWKETVFTKSPYQEFTDHLVKTHTRVSVQRTQAPAVATT
RPS3	PRMT7, 8	MAVQISKKRKFVADGIFKAELNEFLTRELAEDGYSGVEVRVTPTRTEIIILATRTQNVLGEKGRRIRELTAVVQKRFGFPEGSVELYAEKVATRGLCAIAQAESLRYKLLGGLAVRRACYGVLRFIMESGAKGCEVVVSGKLRGQRAKSMKFVDGLMIHSGDPVNYYVDTAVRHVLLRQGVLGIKVKIMLPWDPTGKIGPKKPLPDHVSIVEPKDEILPTTPISEQKGGKPEPPAMPQPVPTA
RPS3A	PRMT3, 5, 8	MAFKDTGKTPVEPEVAIHRIRITLTSRNVKSLEKVCADLIRGAKEKNLKVKGPVRMPTKTLRITTRKTPCGEGSKTWDRFQMRIHKRLIDLHSPSEIVKQITSISIEPGVEVEVTIADA
RPS4X	PRMT5	MARGPKKHLKRVAAPKHWMLDKLTGVFAPRPSTGPHKLRECLPLIIFLRNRLKYALTGDEVKKICMQRFIKIDGKVRTDITYPAGFMDVISIDKTGENFRLIYDTKGRFAVHRITPEEAKYKLCKVRKIFVGTKGIPHLVTHDARTIRYPDPLIKVNDTIQIDLETGKITDFIKFDTGNLCMVTGGANLGRIGVITNRERHPGSFDVVHVKDANGNSFATRLSNIFVIGKGNKPWISLPRGKGIRLTIAEERDKRLAAKQSSG
RPS4Y	N/A	MARGPKKHLKRVAAPKHWMLDKLTGVFAPRPSTGPHKLRECLPLIVFLRNRLKYALTGDEVKKICMQRFIKIDGKVRVDVTYPAGFMDVISIEKTGEHFRLVYDTKGRFAVHRITVEEAKYKLCKVRKITVGVKGIPHLVTHDARTIRYPDPVIKVNDTVQIDLGTGKIINFIKFDTGNLCMVIGGANLGRVGVITNRERHPGSFDVVHVKDANGNSFATRLSNIFVIGNGNKPWISLPRGKGIRLTVAEERDKRLATKQSSG
RPS5	PRMT8	MTEWETAAPAVAETPDIKLFGKWSTDDVQINDISLQDYIAVKEKYAKYLPHSAGRYAAKRFRKAQCPIVERLTNSMMMHGRNNGKKLMTVRIVKHAFEIIHLLTGENPLQVLVNAIINSGPREDSTRIGRAGTVRRQAVDVSPLRRVNQAIWLLCTGAREAAFRNIKTIAECLADELINAAKGSSNSYAIKKKDELERVAKSNR
RPS6	N/A	MKLNISFPATGCQKLIEVDDERKLRTFYEKRMATEVAADALGEEWKGYVVRISGGNDKQGFPMKQGVLTHGRVRLLLSKGHSCYRPRRTGERKRKSVRGCIVDANLSVLNLVIVKKGEKDIPGLTDTTVPRRLGPKRASRIRKLFNLSKEDDVRQYVVRKPLNKEGKKPRTKAPKIQRLVTPRVLQHKRRRIALKKQRTKKNKEEAAEYAKLLAKRMKEAKEKRQEQIAKRRRLSSLRASTSKSESSQK
RPS7	PRMT6	MFSSSAKIVKPNGEKPDEFESGISQALLELEMNSDLKAQLRELNITAAKEIEVGGGRKAIIIFVPVPQLKSFQKIQVRLVRELEKKFSGKHVVFIAQRRILPKPTRKSRTKNKQKRPRSRTLTAVHDAILEDLVFPSEIVGKRIRVKLDGSRLIKVHLDKAQQNNVEHKVETFSGVYKKLTGKDVNFEFPEFQL
RPS8	PRMT4	MGISRDNWHKRRKTGGKRKPYHKKRKYELGRPAANTKIGPRRIHTVRVRGGNKKYRALRLDVGNFSWGSECCTRKTRIIDVVYNASNNELVRTKTLVKNCIVLIDSTPYRQWYESHYALPLGRKKGAKLTPEEEEILNKKRSKKIQKKYDERKKNAKISSLLEEQFQQGKLLACIASRPGQCGRADGYVLEGKELEFYLRKIKARKGK
RPS9	N/A	MPVARSWVCRKTYVTPRRPFEKSRLDQELKLIGEYGLRNKREVWRVKFTLAKIRKAARELLTLDEKDPRRLFEGNALLRRLVRIGVLDEGKMKLDYILGLKIEDFLERRLQTQVFKLGLAKSIHHARVLIRQRHIRVRKQVVNIPSFIVRLDSQKHIDFSLRSPYGGGRPGRVKRKNAKKGQGGAGAGDDEEED
RPS10	PRMT1,2,6	MLMPKKNRIAIYELLFKEGVMVAKKDVHMPKHPELADKNVPNLHVMKAMQSLKSRGYVKEQFAWRHFYWYLTNEGIQYLRDYLHLPPEIVPATLRRSRPETGRPRPKGLEGERPARLTRGEADRDTYRRSAVPPGADKKAEAGAGSATEFQFRGGFGRGRGQPPQ
RPS11	N/A	MADIQTERAYQKQPTIFQNKKRVLLGETGKEKLPRYYKNIGLGFKTPKEAIEGTYIDKKCPFTGNVSIRGRILSGVVTKMKMQRTIVIRRDYLHYIRKYNRFEKRHKNMSVHLSPCFRDVQIGDIVTVGECRPLSKTVRFNVLKVTKAAGTKKQFQKF
RPS12	N/A	MAEEGIAAGGVMDVNTALQEVLKTALIHDGLARGIREAAKALDKRQAHLCVLASNCDEPMYVKLVEALCAEHQINLIKVDDNKKLGEWVGLCKIDREGKPRKVVGCSCVVVKDYGKESQAKDVIEEYFKCKK
RPS13	PRMT1,5,8	MGRMHAPGKGLSQSALPYRRSVPTWLKLTSDDVKEQIYKLAKKGLTPSQIGVILRDSHGVAQVRFVTGNKILRILKSKGLAPDLPEDLYHLIKKAVAVRKHLERNRKDKDAKFRLILIESRIHRLARYYKTKRVLPPNWKYESSTASALVA
RPS14	PRMT5,8	MAPRKGKEKKEEQVISLGPQVAEGENVFGVCHIFASFNDTFVHVTDLSGKETICRVTGGMKVKADRDESSPYAAMLAAQDVAQRCKELGITALHIKLRATGGNRTKTPGPGAQSALRALARSGMKIGRIEDVTPIPSDSTRRKGGRRGRRL
RPS15	N/A	MAEVEQKKKRTFRKFTYRGVDLDQLLDMSYEQLMQLYSARQRRRLNRGLRRKQHSLLKRLRKAKKEAPPMEKPEVVKTHLRDMIILPEMVGSMVGVYNGKTFNQVEIKPEMIGHYLGEFSITYKPVKHGRPGIGATHSSRFIPLK
RPS15A	PRMT3, 5, 8	MVRMNVLADALKSINNAEKRGKRQVLIRPCSKVIVRFLTVMMKHGYIGEFEIIDDHRAGKIVVNLTGRLNKCGVISPRFDVQLKDLEKWQNNLLPSRQFGFIVLTTSAGIMDHEEARRKHTGGKILGFFF
RPS16	PRMT5,8	MPSKGPLQSVQVFGRKKTATAVAHCKRGNGLIKVNGRPLEMIEPRTLQYKLLEPVLLLGKERFAGVDIRVRVKGGGHVAQIYAIRQSISKALVAYYQKYVDEASKKEIKDILIQYDRTLLVADPRRCESKKFGGPGARARYQKSYR
RPS17	N/A	MGRVRTKTVKKAARVIIEKYYTRLGNDFHTNKRVCEEIAIIPSKKLRNKIAGYVTHLMKRIQRGPVRGISIKLQEEERERRDNYVPEVSALDQEIIEVDPDTKEMLKLLDFGSLSNLQVTQPTVGMNFKTPRGPV
RPS18	N/A	MSLVIPEKFQHILRVLNTNIDGRRKIAFAITAIKGVGRRYAHVVLRKADIDLTKRAGELTEDEVERVITIMQNPRQYKIPDWFLNRQKDVKDGKYSQVLANGLDNKLREDLERLKKIRAHRGLRHFWGLRVRGQHTKTTGRRGRTVGVSKKK
RPS19	PRMT5	MPGVTVKDVNQQEFVRALAAFLKKSGKLKVPEWVDTVKLAKHKELAPYDENWFYTRAASTARHLYLRGGAGVGSMTKIYGGRQRNGVMPSHFSRGSKSVARRVLQALEGLKMVEKDQDGGRKLTPQGQRDLDRIAGQVAAANKKH
RPS20	PRMT8	MAFKDTGKTPVEPEVAIHRIRITLTSRNVKSLEKVCADLIRGAKEKNLKVKGPVRMPTKTLRITTRKTPCGEGSKTWDRFQMRIHKRLIDLHSPSEIVKQITSISIEPGVEVEVTIADA
RPS21	PRMT2,3,5,6,8,9	MQNDAGEFVDLYVPRKCSASNRIIGAKDHASIQMNVAEVDKVTGRFNGQFKTYAICGAIRRMGESDDSILRLAKADGIVSKNF
RPS23	N/A	MGKCRGLRTARKLRSHRRDQKWHDKQYKKAHLGTALKANPFGGASHAKGIVLEKVGVEAKQPNSAIRKCVRVQLIKNGKKITAFVPNDGCLNFIEENDEVLVAGFGRKGHAVGDIPGVRFKVVKVANVSLLALYKGKKERPRS
RPS24	N/A	MNDTVTIRTRKFMTNRLLQRKQMVIDVLHPGKATVPKTEIREKLAKMYKTTPDVIFVFGFRTHFGGGKTTGFGMIYDSLDYAKKNEPKHRLARHGLYEKKKTSRKQRKERKNRMKKVRGTAKANVGAGKKPKE
RPS25	N/A	MPPKDDKKKKDAGKSAKKDKDPVNKSGGKAKKKKWSKGKVRDKLNNLVLFDKATYDKLCKEVPNYKLITPAVVSERLKIRGSLARAALQELLSKGLIKLVSKHRAQVIYTRNTKGGDAPAAGEDA
RPS26	PRMT8	MTKKRRNNGRAKKGRGHVQPIRCTNCARCVPKDKAIKKFVIRNIVEAAAVRDISEASVFDAYVLPKLYVKLHYCVSCAIHSKVVRNRSREARKDRTPPPRFRPAGAAPRPPPKPM
RPS27	PRMT3,5,8	MPLAKDLLHPSPEEEKRKHKKKRLVQSPNSYFMDVKCPGCYKITTVFSHAQTVVLCVGCSTVLCQPTGGKARLTEGCSFRRKQH
RPS27A	PRMT5,7,8	MQIFVKTLTGKTITLEVEPSDTIENVKAKIQDKEGIPPDQQRLIFAGKQLEDGRTLSDYNIQKESTLHLVLRLRGGAKKRKKKSYTTPKKNKHKRKKVKLAVLKYYKVDENGKISRLRRECPSDECGAGVFMASHFDRHYCGKCCLTYCFNKPEDK
RPS28	N/A	MDTSRVQPIKLARVTKVLGRTGSQGQCTQVRVEFMDDTSRSIIRNVKGPVREGDVLTLLESEREARRLR
RPS29	PRMT9	MGHQQLYWSHPRKFGQGSRSCRVCSNRHGLIRKYGLNMCRQCFRQYAKDIGFIKLD
RPS30	N/A	MQLFVRAQELHTFEVTGQETVAQIKAHVASLEGIAPEDQVVLLAGAPLEDEATLGQCGVEALTTLEVAGRMLGGKVHGSLARAGKVRGQTPKVAKQEKKKKKTGRAKRRMQYNRRFVNVVPTFGKKKGPNANS
RPL3	PRMT5	MSHRKFSAPRHGSLGFLPRKRSSRHRGKVKSFPKDDPSKPVHLTAFLGYKAGMTHIVREVDRPGSKVNKKEVVEAVTIVETPPMVVVGIVGYVETPRGLRTFKTVFAEHISDECKRRFYKNWHKSKKKAFTKYCKKWQDEDGKKQLEKDFSSMKKYCQVIRVIAHTQMRLLPLRQKKAHLMEIQVNGGTVAEKLDWARERLEQQVPVNQVFGQDEMIDVIGVTKGKGYKGVTSRWHTKKLPRKTHRGLRKVACIGAWHPARVAFSVARAGQKGYHHRTEINKKIYKIGQGYLIKDGKLIKNNASTDYDLSDKSINPLGGFVHYGEVTNDFVMLKGCVVGTKKRVLTLRKSLLVQTKRRALEKIDLKFIDTTSKFGHGRFQTMEEKKAFMGPLKKDRIAK…
RPL4	PRMT5	MACARPLISVYSEKGESSGKNVTLPAVFKAPIRPDIVNFVHTNLRKNNRQPYAVSELAGHQTSAESWGTGRAVARIPRVRGGGTHRSGQGAFGNMCRGGRMFAPTKTWRRWHRRVNTTQKRYAICSALAASALPALVMSKGHRIEEVPELPLVVEDKVEGYKKTKEAVLLLKKLKAWNDIKKVYASQRMRAGKGKMRNRRRIQRRGPCIIYNEDNGIIKAFRNIPGITLLNVSKLNILKLAPGGHVGRFCIWTESAFRKLDELYGTWRKAASLKSNYNLPMHKMINTDLSRILKSPEIQRALRAPRKKIHRRVLKKNPLKNLRIMLKLNPYAKTMRRNTILRQARNHKLRVDKAAAAAAALQAKSDEKAAVAGKKPVVGKKGKKAAVGVKKQKKPLVGK…
RPL5	PRMT3,5,8	MGFVKVVKNKAYFKRYQVKFRRRREGKTDYYARKRLVIQDKNKYNTPKYRMIVRVTNRDIICQIAYARIEGDMIVCAAYAHELPKYGVKVGLTNYAAAYCTGLLLARRLLNRFGMDKIYEGQVEVTGDEYNVESIDGQPGAFTCYLDAGLARTTTGNKVFGALKGAVDGGLSIPHSTKRFPGYDSESKEFNAEVHRKHIMGQNVADYMRYLMEEDEDAYKKQFSQYIKNSVTPDMMEEMYKKAHAAIRENPVYEKKPKKEVKKKRWNRPKMSLAQKKDRVAQKKASFLRAQERAAES
RPL6	PRMT3,5,8	MAGEKVEKPDTKEKKPEAKKVDAGGKVKKGNLKAKKPKKGKPHCSRNPVLVRGIGRYSRSAMYSRKAMYKRKYSAAKSKVEKKKKEKVLATVTKPVGGDKNGGTRVVKLRKMPRYYPTEDVPRKLLSHGKKPFSQHVRKLRASITPGTILIILTGRHRGKRVVFLKQLASGLLLVTGPLVLNRVPLRRTHQKFVIATSTKIDISNVKIPKHLTDAYFKKKKLRKPRHQEGEIFDTEKEKYEITEQRKIDQKAVDSQILPKIKAIPQLQGYLRSVFALTNGIYPHKLVF
RPL7	N/A	MEGVEEKKKEVPAVPETLKKKRRNFAELKIKRLRKKFAQKMLRKARRKLIYEKAKHYHKEYRQMYRTEIRMARMARKAGNFYVPAEPKLAFVIRIRGINGVSPKVRKVLQLLRLRQIFNGTFVKLNKASINMLRIVEPYIAWGYPNLKSVNELIYKRGYGKINKKRIALTDNALIARSLGKYGIICMEDLIHEIYTVGKRFKEANNFLWPFKLSSPRGGMKKKTTHFVEGGDAGNREDQINRLIRRMN
RPL7A	N/A	MPKGKKAKGKKVAPAPAVVKKQEAKKVVNPLFEKRPKNFGIGQDIQPKRDLTRFVKWPRYIRLQRQRAILYKRLKVPPAINQFTQALDRQTATQLLKLAHKYRPETKQEKKQRLLARAEKKAAGKGDVPTKRPPVLRAGVNTVTTLVENKKAQLVVIAHDVDPIELVVFLPALCRKMGVPYCIIKGKARLGRLVHRKTCTTVAFTQVNSEDKGALAKLVEAIRTNYNDRYDEIRRHWGGNVLGPKSVARIAKLEKAKAKELATKLG
RPL8	PRMT5,7	MGRVIRGQRKGAGSVFRAHVKHRKGAARLRAVDFAERHGYIKGIVKDIIHDPGRGAPLAKVVFRDPYRFKKRTELFIAAEGIHTGQFVYCGKKAQLNIGNVLPVGTMPEGTIVCCLEEKPGDRGKLARASGNYATVISHNPETKKTRVKLPSGSKKVISSANRAVVGVVAGGGRIDKPILKAGRAYHKYKAKRNCWPRVRGVAMNPVEHPFGGGNHQHIGKPSTIRRDAPAGRKVGLIAARRTGRLRGTKTVQEKEN
RPL9	PRMT3,5,8	MKTILSNQTVDIPENVDITLKGRTVIVKGPRGTLRRDFNHINVELSLLGKKKKRLRVDKWWGNRKELATVRTICSHVQNMIKGVTLGFRYKMRSVYAHFPINVVIQENGSLVEIRNFLGEKYIRRVRMRPGVACSVSQAQKDELILEGNDIELVSNSAALIQQATTVKNKDIRKFLDGIYVSEKGTVQQADE
RPL10	PRMT3,5,8	MGRRPARCYRYCKNKPYPKSRFCRGVPDAKIRIFDLGRKKAKVDEFPLCGHMVSDEYEQLSSEALEAARICANKYMVKSCGKDGFHIRVRLHPFHVIRINKMLSCAGADRLQTGMRGAFGKPQGTVARVHIGQVIMSIRTKLQNKEHVIEALRRAKFKFPGRQKIHISKKWGFTKFNADEFEDMVAEKRLIPDGCGVKYIPNRGPLDKWRALHS
RPL10A	PRMT3,5,8	MSSKVSRDTLYEAVREVLHGNQRKRRKFLETVELQISLKNYDPQKDKRFSGTVRLKSTPRPKFSVCVLGDQQHCDEAKAVDIPHMDIEALKKLNKNKKLVKKLAKKYDAFLASESLIKQIPRILGPGLNKAGKFPSLLTHNENMVAKVDEVKSTIKFQMKKVLCLAVAVGHVKMTDDELVYNIHLAVNFLVSLLKKNWQNVRALYIKSTMGKPQRLY
RPL11	N/A	MAQDQGEKENPMRELRIRKLCLNICVGESGDRLTRAAKVLEQLTGQTPVFSKARYTVRSFGIRRNEKIAVHCTVRGAKAEEILEKGLKVREYELRKNNFSDTGNFGFGIQEHIDLGIKYDPSIGIYGLDFYVVLGRPGFSIADKKRRTGCIGAKHRISKEEAMRWFQQKYDGIILPGK
RPL12	PRMT5,8	MPPKFDPNEIKVVYLRCTGGEVGATSALAPKIGPLGLSPKKVGDDIAKATGDWKGLRITVKLTIQNRQAQIEVVPSASALIIKALKEPPRDRKKQKNIKHSGNITFDEIVNIARQMRHRSLARELSGTIKEILGTAQSVGCNVDGRHPHDIIDDINSGAVECPAS
RPL13	PRMT8	MAPSRNGMVLKPHFHKDWQRRVATWFNQPARKIRRRKARQAKARRIAPRPASGPIRPIVRCPTVRYHTKVRAGRGFSLEELRVAGIHKKVARTIGISVDPRRRNKSTESLQANVQRLKEYRSKLILFPRKPSAPKKGDSSAEELKLATQLTGPVMPVRNVYKKEKARVITEEEKNFKAFASLRMARANARLFGIRAKRAKEAAEQDVEKKK
RPL13A	N/A	MAEVQVLVLDGRGHLLGRLAAIVAKQVLLGRKVVVVRCEGINISGNFYRNKLKYLAFLRKRMNTNPSRGPYHFRAPSRIFWRTVRGMLPHKTKRGQAALDRLKVFDGIPPPYDKKKRMVVPAALKVVRLKPTRKFAYLGRLAHEVGWKYQAVTATLEEKRKEKAKIHYRKKKQLMRLRKQAEKNVEKKIDKYTEVLKTHGLLV
RPL14	PRMT5	MVFRRFVEVGRVAYVSFGPHAGKLVAIVDVIDQNRALVDGPCTQVRRQAMPFKCMQLTDFILKFPHSAHQKYVRQAWQKADINTKWAATRWAKKIEARERKAKMTDFDRFKVMKAKKMRNRIIKNEVKKLQKAALLKASPKKAPGTKGTAAAAAAAAAAKVPAKKITAASKKAPAQKVPAQKATGQKAAPAPKAQKGQKAPAQKAPAPKASGKKA
RPL15	PRMT3	MGAYKYIQELWRKKQSDVMRFLLRVRCWQYRQLSALHRAPRPTRPDKARRLGYKAKQGYVIYRIRVRRGGRKRPVPKGATYGKPVHHGVNQLKFARSLQSVAEERAGRHCGALRVLNSYWVGEDSTYKFFEVILIDPFHKAIRRNPDTQWITKPVHKHREMRGLTSAGRKSRGLGKGHKFHHTIGGSRRAAWRRRNTLQLHRYR
RPL17	PRMT5	MVRYSLDPENPTKSCKSRGSNLRVHFKNTRETAQAIKGMHIRKATKYLKDVTLQKQCVPFRRYNGGVGRCAQAKQWGWTQGRWPKKSAEFLLHMLKNAESNAELKGLDVDSLVIEHIQVNKAPKMRRRTYRAHGRINPYMSSPCHIEMILTEKEQIVPKPEEEVAQKKKISQKKLKKQKLMARE
RPL18	N/A	MGVDIRHNKDRKVRRKEPKSQDIYLRLLVKLYRFLARRTNSTFNQVVLKRLFMSRTNRPPLSLSRMIRKMKLPGRENKTAVVVGTITDDVRVQEVPKLKVCALRVTSRARSRILRAGGKILTFDQLALDSPKGCGTVLLSGPRKGREVYRHFGKAPGTPHSHTKPYVRSKGRKFERARGRRASRGYKN
RPL18A	PRMT5,7	MKASGTLREYKVVGRCLPTPKCHTPPLYRMRIFAPNHVVAKSRFWYFVSQLKKMKKSSGEIVYCGQVFEKSPLRVKNFGIWLRYDSRSGTHNMYREYRDLTTAGAVTQCYRDMGARHRARAHSIQIMKVEEIAASKCRRPAVKQFHDSKIKFPLPHRVLRRQHKPRFTTKRPNTFF
RPL19	N/A	MSMLRLQKRLASSVLRCGKKKVWLDPNETNEIANANSRQQIRKLIKDGLIIRKPVTVHSRARCRKNTLARRKGRHMGIGKRKGTANARMPEKVTWMRRMRILRRLLRRYRESKKIDRHMYHSLYLKVKGNVFKNKRILMEHIHKLKADKARKKLLADQAEARRSKTKEARKRREERLQAKKEEIIKTLSKEEETKK
RPL21	PRMT3,8	MTNTKGKRRGTRYMFSRPFRKHGVVPLATYMRIYKKGDIVDIKGMGTVQKGMPHKCYHGKTGRVYNVTQHAVGIVVNKQVKGKILAKRINVRIEHIKHSKSRDSFLKRVKENDQKKKEAKEKGTWVQLKRQPAPPREAHFVRTNGKEPELLEPIPYEFMA
RPL22	N/A	MAPVKKLVVKGGKKKKQVLKFTLDCTHPVEDGIMDAANFEQFLQERIKVNGKAGNLGGGVVTIERSKSKITVTSEVPFSKRYLKYLTKKYLKKNNLRDWLRVVANSKESYELRYFQINQDEEEEEDED
RPL23	N/A	MSKRGRGGSSGAKFRISLGLPVGAVINCADNTGAKNLYIISVKGIKGRLNRLPAAGVGDMVMATVKKGKPELRKKVHPAVVIRQRKSYRRKDGVFLYFEDNAGVIVNNKGEMKGSAITGPVAKECADLWPRIASNAGSIA
RPL23A	N/A	MAPKAKKEAPAPPKAEAKAKALKAKKAVLKGVHSHKKKKIRTSPTFRRPKTLRLRRQPKYPRKSAPRRNKLDHYAIIKFPLTTESAMKKIEDNNTLVFIVDVKANKHQIKQAVKKLYDIDVAKVNTLIRPDGEKKAYVRLAPDYDALDVANKIGII
RPL24	N/A	MKVELCSFSGYKIYPGHGRRYARTDGKVFQFLNAKCESAFLSKRNPRQINWTVLYRRKHKKGQSEEIQKKRTRRAVKFQRAITGASLADIMAKRNQKPEVRKAQREQAIRAAKEAKKAKQASKKTAMAAAKAPTKAAPKQKIVKPVKVSAPRVGGKR
RPL26	PRMT5	MKFNPFVTSDRSKNRKRHFNAPSHIRRKIMSSPLSKELRQKYNVRSMPIRKDDEVQVVRGHYKGQQIGKVVQVYRKKYVIYIERVQREKANGTTVHVGIHPSKVVITRLKLDKDRKKILERKAKSRQVGKEKGKYKEETIEKMQE
RPL27	N/A	MGKFMKPGKVVLVLAGRYSGRKAVIVKNIDDGTSDRPYSHALVAGIDRYPRKVTAAMGKKKIAKRSKIKSFVKVYNYNHLMPTRYSVDIPLDKTVVNKDVFRDPALKRKARREAKVKFEERYKTGKNKWFFQKLRF
RPL27A	N/A	MPSRLRKTRKLRGHVSHGHGRIGKHRKHPGGRGNAGGLHHHRINFDKYHPGYFGKVGMKHYHLKRNQSFCPTVNLDKLWTLVSEQTRVNAAKNKTGAAPIIDVVRSGYYKVLGKGKLPKQPVIVKAKFFSRRAEEKIKSVGGACVLVA
RPL28	N/A	MSAHLQWMVVRNCSSFLIKRNKQTYSTEPNNLKARNSFRYNGLIHRKTVGVEPAADGKGVVVVIKRRSGQRKPATSYVRTTINKNARATLSSIRHMIRKNKYRPDLRMAAIRRASAILRSQKPVMVKRKRTRPTKSS
RPL29	N/A	MAKSKNHTTHNQSRKWHRNGIKKPRSQRYESLKGVDPKFLRNMRFAKKHNKKGLKKMQANNAKAMSARAEAIKALVKPKEVKPKIPKGVSRKLDRLAYIAHPKLGKRARARIAKGLRLCRPKAKAKAKAKDQTKAQAAAPASVPAQAPKRTQAPTKASE
RPL30	PRMT5,8	MVAAKKTKKSLESINSRLQLVMKSGKYVLGYKQTLKMIRQGKAKLVILANNCPALRKSEIEYYAMLAKTGVHHYSGNNIELGTACGKYYRVCTLAIIDPGDSDIIRSMPEQTGEK
RPL31	N/A	MAPAKKGGEKKKGRSAINEVVTREYTINIHKRIHGVGFKKRAPRALKEIRKFAMKEMGTPDVRIDTRLNKAVWAKGIRNVPYRIRVRLSRKRNEDEDSPNKLYTLVTYVPVTTFKNLQTVNVDEN
RPL32	N/A	MAALRPLVKPKIVKKRTKKFIRHQSDRYVKIKRNWRKPRGIDNRVRRRFKGQILMPNIGYGSNKKTKHMLPSGFRKFLVHNVKELEVLLMCNKSYCAEIAHNVSSKNRKAIVERAAQLAIRVTNPNARLRSEENE
RPL34	PRMT7	MVQRLTYRRRLSYNTASNKTRLSRTPGNRIVYLYTKKVGKAPKSACGVCPGRLRGVRAVRPKVLMRLSKTKKHVSRAYGGSMCAKCVRDRIKRAFLIEEQKIVVKVLKAQAQSQKAK
RPL35	N/A	MAKIKARDLRGKKKEELLKQLDDLKVELSQLRVAKVTGGAASKLSKIRVVRKSIARVLTVINQTQKENLRKFYKGKKYKPLDLRPKKTRAMRRRLNKHEENLKTKKQQRKERLYPLRKYAVKA
RPL35A	N/A	MSGRLWSKAIFAGYKRGLRNQREHTALLKIEGVYARDETEFYLGKRCAYVYKAKNNTVTPGGKPNKTRVIWGKVTRAHGNSGMVRAKFRSNLPAKAIGHRIRVMLYPSRI
RPL36	PRMT7	MALRYPMAVGLNKGHKVTKNVSKPRHSRRRGRLTKHTKFVRDMIREVCGFAPYERRAMELLKVSKDKRALKFIKKRVGTHIRAKRKREELSNVLAAMRKAAAKKD
RPL36A	PRMT7	MVNVPKTRRTFCKKCGKHQPHKVTQYKKGKDSLYAQGKRRYDRKQSGYGGQTKPIFRKKAKTTKKIVLRLECVEPNCRSKRMLAIKRCKHFELGGDKKRKGQVIQF
RPL37	N/A	MTKGTSSFGKRRNKTHTLCRRCGSKAYHLQKSTCGKCGYPAKRKRKYNWSAKAKRRNTTGTGRMRHLKIVYRRFRHGFREGTTPKPKRAAVAASSSS
RPL37A	PRMT5,8	MAKRTKKVGIVGKYGTRYGASLRKMVKKIEISQHAKYTCSFCGKTKMKRRAVGIWHCGSCMKTVAGGAWTYNTTSAVTVKSAIRRLKELKDQ
RPL38	PRMT2,3,6,9	MPRKIEEIKDFLLTARRKDAKSVKIKKNKDNVKFKVRCSRYLYTLVITDKEKAEKLKQSLPPGLAVKELK
RPL39	N/A	MSSHKTFRIKRFLAKKQKQNRPIPQWIRMKTGNKIRYNSKRRHWRRTKLGL
RPL40	N/A	MQIFVKTLTGKTITLEVEPSDTIENVKAKIQDKEGIPPDQQRLIFAGKQLEDGRTLSDYNIQKESTLHLVLRLRGGIIEPSLRQLAQKYNCDKMICRKCYARLHPRAVNCRKKKCGHTNNLRPKKKVK
RPL41	N/A	MRAKWRKKRMRRLKRKRRKMRQRSK
RPLP0	N/A	MPREDRATWKSNYFLKIIQLLDDYPKCFIVGADNVGSKQMQQIRMSLRGKAVVLMGKNTMMRKAIRGHLENNPALEKLLPHIRGNVGFVFTKEDLTEIRDMLLANKVPAAARAGAIAPCEVTVPAQNTGLGPEKTSFFQALGITTKISRGTIEILSDVQLIKTGDKVGASEATLLNMLNISPFSFGLVIQQVFDNGSIYNPEVLDITEETLHSRFLEGVRNVASVCLQIGYPTVASVPHSIINGYKRVLALSVETDYTFPLAEKVKAFLADPSAFVAAAPVAAATTAAPAAAAAPAKVEAKEESEESDEDMGFGLFD
RPLP1	N/A	MASVSELACIYSALILHDDEVTVTEDKINALIKAAGVNVEPFWPGLFAKALANVNIGSLICNVGAGGPAPAAGAAPAGGPAPSTAAAPAEEKKVEAKKEESEESDDDMGFGLFD
RPLP2	PRMT2,3,4,5,6,9	MRYVASYLLAALGGNSSPSAKDIKKILDSVGIEADDDRLNKVISELNGKNIEDVIAQGIGKLASVPAGGAVAVSAAPGSAAPAAGSAPAAAEEKKDEKKEESEESDDDMGFGLFD
