## Supplemental Table 3 for "A systematic survey of PRMT interactomes reveals key roles of arginine methylation in the global control of RNA splicing and translation"

### Sheet: Antibodies
Antibodies used in this study
Antibodies	Cat. No.	RRID	Vendor	Host Species	Dilution
RPS2 antibody	A6728	AB_2767312	ABclonal	Rabbit	N/A	*
RPS2 antibody	PA5-30160	AB_2547634	Thermo Fisher Scientific	Rabbit	1:2000
RPS3 Antibody	11990-1-AP	AB_2180758	Proteintech	Rabbit	1:1000
Anti-FLAG(R) M2 Magnetic Beads affinity isolated antibody	M8823	AB_2637089	Sigma/flu/Ald	Mouse	N/A
MYC-tag Antibody	16286-1-AP	AB_11182162	proteintech	Rabbit	1:3000
MYC-tag Antibody	60003-2-Ig	AB_2734122	proteintech	Mouse	1:3000
PIERCE ANTI-C-MYC MAGNETIC BEADS, 5 ML.	88843	N/A	ThermoFisher(life/invitrogen/Gibco)	Mouse	N/A
PRMT6 Rabbit Polyclonal Antibody	15395-1-AP	AB_2237723	Proteintech	Rabbit	1:2000
PRMT2 Rabbit Polyclonal Antibody	66885-1-Ig	N/A	proteintech	Rabbit	1:1000
PRMT10/PRMT9 ANTIBODY 400 MICROLITER	PA548942	AB_2634398	ThermoFisher(life/invitrogen/Gibco)	Rabbit	1:500
RPS10	14894-1-AP	AB_2182493	proteintech	Rabbit	1:500
RPL3	11005-1-AP	AB_2181760	proteintech	Rabbit	1:500
GAPDH (14C10) Rabbit mAb	2118S	AB_561053	Cell Signaling (CST)	Rabbit	1:3000
Symmetric Di-Methyl Arginine Motif [sdme-RG] MultiMab™ Rabbit mAb mix	13222S	AB_2714013	Cell Signaling (CST)	Rabbit	1:2000
Mono-Methyl Arginine [mme-R] MultiMab™ Rabbit mAb mix	8015S	AB_10891776	Cell Signaling (CST)	Rabbit	1:2000
Asymmetric Di-Methyl Arginine Motif [adme-R] MultiMab™ Rabbit mAb mix	13522S	AB_2665370	Cell Signaling (CST)	Rabbit	1:2000
Ribosomal Protein L9 (ST-7)	sc-100828	AB_2182220	Santa Cruz	Mouse	1:2000
Ribosomal Protein S5 (A-8)	sc-390935	AB_2713966	Santa Cruz	Mouse	1:500
Ribosomal Protein S3 Antibody	2579S	AB_2182395	Cell Signaling (CST)	Rabbit	N/A	*
RPL5 Antibody	14568S	AB_2798515	Cell Signaling (CST)	Rabbit	1:1000
PRMT1	ab190892	N/A	ABCAM	Rabbit	1:1000
PRMT2	ab154154	N/A	ABCAM	Rabbit	N/A	*
PRMT3	ab191562	N/A	ABCAM	Rabbit	1:3000-1:5000
PRMT4	12495	AB_2797935	Cell Signaling (CST)	Rabbit	1:1000
PRMT5	ab109451	AB_10863428	ABCAM	Rabbit	1:5000-1:10000
PRMT6	ab190902	N/A	ABCAM	Rabbit	N/A	*
PRMT7	ab181214	AB_1270034	ABCAM	Rabbit	1:3000-1:5000
PRMT8	ab70899	N/A	ABCAM	Rabbit	1:500
PRMT10/PRMT9	ab173727	N/A	ABCAM	Rabbit	N/A	*
PRMT9	MABE1112	AB_2801509	Millipore	Mouse	1:500
ribosomal protein S6 (PRS6)	2217	AB_331355	Cell Signaling (CST)	Rabbit	1:2000
ribosomal protein L4 (PRL4)	11302-1-AP	AB_2181909	proteintech	Rabbit	1:4000
Anti-puromycin (mouse monoclonal)	MABE343	AB_2566826	Merck / millipore	Mouse	1:10000
anti-streptavidin	3999	AB_10830897	Cell Signaling (CST)	Rabbit	1:3000
GAPDH Antibody	HRP-60004	AB_2737588	proteintech	Mouse	1:5000
alpha Tubulin Antibody	HRP-66031	AB_2687491	proteintech	Mouse	1:5000
Anti-rabbit IgG, HRP-linked Antibody	7074S	AB_2099233	Cell Signaling (CST)		1:3000
Anti-mouse IgG, HRP-linked Antibody	7076S	AB_330924	Cell Signaling (CST)		1:3000
* Do not work well in HERK293T cells

### Sheet: Inhibitors
PRMT specific inhibitors used in this study
PRMT	Inhibitors	Cat. No.	Vendor
PRMT1	TC-E 5003	sc-397056	Santa Cruz
PRMT1 and PRMT8	CID 5380390	SML0516	Sigma
PRMT3	SGC707	SML1242	Sigma
PRMT4/CARM1	CARM1 inhibitor	217531	Millipore Sigma
PRMT5	EPZ015666	SML1421	Sigma

### Sheet: PRMT shRNA sequence
PRMT shRNA sequence used in this study
shRNA	Sequence
Scramble_shRNA	CCGGTCCTAAGGTTAAGTCGCCCTCGCTCGAGCGAGGGCGACTTAACCTTAGGTTTTTG
PRMT1_shRNA#1	CCGGTTGACTCCTACGCACACTTTGCTCGAGCAAAGTGTGCGTAGGAGTCAATTTTTG
PRMT1_shRNA#2	CCGGCCGGCAGTACAAAGACTACAACTCGAGTTGTAGTCTTTGTACTGCCGGTTTTTG
PRMT1_shRNA#3	CCGGCCGGCAGTACAAAGACTACAACTCGAGTTGTAGTCTTTGTACTGCCGGTTTTTG
PRMT3_shRNA#1	CCGGCCTTGGGAGAAAGAAGAGTATCTCGAGATACTCTTCTTTCTCCCAAGGTTTTTG
PRMT3_shRNA#2	CCGGCCTTGTGGTATTAAGCATATACTCGAGTATATGCTTAATACCACAAGGTTTTTG
PRMT3_shRNA#3	CCGGCCTTGGGAGAAAGAAGAGTATCTCGAGATACTCTTCTTTCTCCCAAGGTTTTTG
PRMT4_shRNA#1	CCGGCGATTTCTGTTCCTTCTACAACTCGAGTTGTAGAAGGAACAGAAATCGTTTTTG
PRMT4_shRNA#2	CCGGGCAGAACATGATGCAGGACTACTCGAGTAGTCCTGCATCATGTTCTGCTTTTTG
PRMT4_shRNA#3	CCGGCTATGACTTGAGCAGTGTTATCTCGAGATAACACTGCTCAAGTCATAGTTTTTG
PRMT5_shRNA#1	CCGGAAGGGACTGGAATACGCTAATCTCGAGATTAGCGTATTCCAGTCCCTTTTTTTG
PRMT5_shRNA#2	CCGGGAGGACCTGAGAGATGATATACTCGAGTATATCATCTCTCAGGTCCTCTTTTTG
PRMT5_shRNA#3	CCGGGCGTTTCAAGAGGGAGTTCATCTCGAGATGAACTCCCTCTTGAAACGCTTTTTG
PRMT6_shRNA#1	CCGGCACCGGCATTCTGAGCATCTTCTCGAGAAGATGCTCAGAATGCCGGTGTTTTTG
PRMT6_shRNA#2	CCGGCACGGACGTTTCAGGAGAGATCTCGAGATCTCTCCTGAAACGTCCGTGTTTTTG
PRMT6_shRNA#3	CCGGGCGAACCAAGTGGCTGAAGGACTCGAGTCCTTCAGCCACTTGGTTCGCTTTTTG
PRMT7_shRNA#1	CCGGGCCCATGTTCAGCATAGACTTCTCGAGAAGTCTATGCTGAACATGGGCTTTTTG
PRMT7_shRNA#2	CCGGGCTAACCACTTGGAAGATAAACTCGAGTTTATCTTCCAAGTGGTTAGCTTTTTG
PRMT7_shRNA#3	CCGGCGATGACTACTGCGTATGGTACTCGAGTACCATACGCAGTAGTCATCGTTTTTG
	Grey font indicates that the candidate shRNA did not work well in this study

### Sheet: RNA-seq of alternative splicing
Adapters and Index information for RNA-seq of PRMT
Sample Name	Index	Primers and Adapters
shScramble	ATCACG	TruSeq Universal Adapter
shPRMT1#1	CGATGT	5’AATGATACGGCGACCACCGAGATCTACACTCTTTCCCTACACGACGCTCTTCCGATCT
shPRMT1#3	TTAGGC	TruSeq Index Adapters
shPRMT3#1	TGACCA	5’AGATCGGAAGAGCACACGTCTGAACTCCAGTCAC[i7]ATCTCGTATGCCGTCTTCTGCTTG
shPRMT3#2	ACAGTG
shPRMT4#1	GCCAAT
shPRMT4#3	CAGATC
shPRMT5#1	ACTTGA
shPRMT5#2	GATCAG
shPRMT6#3	TAGCTT
shPRMT7#2	GGCTAC
shPRMT7#3	CTTGTA

### Sheet:  RNA-seq of polysome profiling
Adapters and Index information for RNA-seq of PRMT
Sample Name	Index	Primers and Adapters
DMSO_input	CAAAAG	TruSeq Universal Adapter
DMSO_ribo1	CAACTA	5’AATGATACGGCGACCACCGAGATCTACACTCTTTCCCTACACGACGCTCTTCCGATCT
DMSO_ribo2	CACCGG	TruSeq Index Adapters
DMSO_ribo3+	CACGAT	5’AGATCGGAAGAGCACACGTCTGAACTCCAGTCAC[i7]ATCTCGTATGCCGTCTTCTGCTTG
P1-inhibitor_input	CACTCA
P1-inhibitor_ribo1	CAGGCG
P1-inhibitor_ribo2	CATGGC
P1-inhibitor_ribo3+	CATTTT
P4-inhibitor_input	CCAACA
P4-inhibitor_ribo1	CGGAAT
P4-inhibitor_ribo2	CTAGCT
P4-inhibitor_ribo3+	CTATAC

### Sheet: Ribo-seq
Adapters and Index information for Ribo-seq of PRMT
Sample Name	Index	Primers and Adapters Adapters
DMSO_input	TTTCAC	RT primer: 5’-GCCTTGGCACCCGAGAATTCCA
P1-inhibitor_input	CCACTC	RNA 5’ Adapter (RA5) : 5’ GUUCAGAGUUCUACAGUCCGACGAUC
P4-inhibitor_input	ATCAGT	RNA 3’ Adapter (RA3) : 5’ TGGAATTCTCGGGTGCCAAGG
DMSO _ribo	ATTCCG	RNA PCR Primer (RP1): 5’ AATGATACGGCGACCACCGAGATCTACAC[i7]ATCTCGTATGCCGTCTTCTGCTTG
P1-inhibitor _ribo	AGCTAG	RNA PCR Index Primers (RPI): 5’CAAGCAGAAGACGGCATACGAGATINDEXGTGACTGGAGTTCCTTGGCACCCGAGAATTCCA
P4-inhibitor _ribo	GTATAG
